# Modular and efficient pre-processing of single-cell RNA-seq

**DOI:** 10.1101/673285

**Authors:** Páll Melsted, A. Sina Booeshaghi, Fan Gao, Eduardo Beltrame, Lambda Lu, Kristján Eldjárn Hjorleifsson, Jase Gehring, Lior Pachter

**Author notes:** Authors contributed equally (Páll Melsted, A. Sina Booeshaghi).

## Abstract

Analysis of single-cell RNA-seq data begins with pre-processing of sequencing reads to generate count matrices. We investigate algorithm choices for the challenges of pre-processing, and describe a workflow that balances efficiency and accuracy. Our workflow is based on the kallisto (https://pachterlab.github.io/kallisto/) and bustools (https://bustools.github.io/) programs, and is near-optimal in speed and memory. The workflow is modular, and we demonstrate its flexibility by showing how it can be used for RNA velocity analyses. Documentation and tutorials for using the kallisto | bus workflow are available at https://www.kallistobus.tools/.
