## Supplementary Table 1 Benchmark Panel Summary for "Modular and efficient pre-processing of single-cell RNA-seq"

### Sheet: Sheet1
Dataset short name	# cells	Dataset description	chemistry	genome assembly	transcriptome assembly	cell types	total reads	reads per cell	p (sequencing error)	% TX aligned kallisto	% TX aligned CellRanger	Accession	Project Link
SRR6998058	575	SRR6998058 GSM3097063: Inf_rep1; Mus musculus; sc-RNA sequencing of skeletal muscle macrophages during T. gondii infection and injury	v2	mm10	mm10	Mus musculus muscle macrophage	37227612	64743	0.000510686	0.769	0.706	GSE113111	https://www.ncbi.nlm.nih.gov/pubmed/30232283
heart1k_v2	712	1k Heart Cells from an E18 mouse (v2 chemistry)	v2	mm10	mm10	Mus musculus heart	88872840	124821	0.000320367	0.768	0.664		https://support.10xgenomics.com/single-cell-gene-expression/datasets/3.0.0/heart_1k_v2
SRR8513910	726	SRR8513910 GSM3585578: Third instar larval ovary dissociated with Trypsin and Collagenase rep 1; Drosophila melanogaster; Drosophila melanogaster female late third instar larval gonads single-cell RNA-Seq (scRNA-Seq) profiling	v2	dmel-release6	dmel-release6	Drosophila melanogaster	146617182	201952	0.000434011	0.925	0.844	GSE125948	https://www.ncbi.nlm.nih.gov/geo/query/acc.cgi?acc=GSE125948
heart1k_v3	1011	1k Heart Cells from an E18 mouse (v3 chemistry)	v3	mm10	mm10	Mus musculus heart	84512390	83592	0.000192639	0.688	0.592		https://support.10xgenomics.com/single-cell-gene-expression/datasets/3.0.0/heart_1k_v3
hgmm10k_v3	1045	1k 1:1 Mixture of Fresh Frozen Human (HEK293T) and Mouse (NIH3T3) Cells (v3 chemistry)	v3	hg19&mm10	hg19&mm10	Homo sapien Mus musculus mixture	63105786	60388	0.000178748	0.693	0.613		https://support.10xgenomics.com/single-cell-gene-expression/datasets/3.0.0/hgmm_1k_v3
hgmm1k_v2	1079	1k 1:1 Mixture of Fresh Frozen Human (HEK293T) and Mouse (NIH3T3) Cells (v2 chemistry)	v2	hg19&mm10	hg19&mm10	Homo sapien Mus musculus mixture	75225120	69717	0.000382294	0.712	0.644		https://support.10xgenomics.com/single-cell-gene-expression/datasets/3.0.0/hgmm_1k_v2
pbmc1k_v3	1227	1k PBMCs from a Healthy Donor (v3 chemistry)	v3	GRCh38	GRCh38	Homo sapien PBMC	66601887	54280	0.000303588	0.601	0.537		https://support.10xgenomics.com/single-cell-gene-expression/datasets/3.0.0/pbmc_1k_v3
SRR7299563	1660	SRR7299563 GSM3188351: Pineal_Gland_Vehicle_Control; Rattus norvegicus; Single-cell RNA sequencing of the mammalian pineal gland identifies two pinealocyte subtypes and cell type-specific daily patterns of gene expression	v2	rnor6	rnor6-release90	Rattus Norvegicus	112176350	67576	0.000461235	0.587	0.507	GSE103221	https://journals.plos.org/plosone/article?id=10.1371/journal.pone.0205883
SRR8524760	3064	SRR8524760 GSM3589358: KS_10X_iPSC_KS1_K1-1_scRNA-seq; Homo sapiens; Single-cell transcription profiling in KS1 patient iPSCs and NPCs	v2	GRCh38	GRCh38	Homo sapien	97106426	31692	0.000561019	0.707	0.643	GSE126027	https://www.biorxiv.org/content/10.1101/484410v2.full
SRR8599150	3949	SRR8599150 GSM3612831: ctrl; Mus musculus; Single cell RNA-seq identifies a unique microglia subtype associated with retinal degeneration	v2	mm10	mm10	Mus musculus retina	8860361	2243	0.000702947	0.397	0.365	GSE126783	https://www.ncbi.nlm.nih.gov/pubmed/30850344
SRR6956073	4168	SRR6956073 GSM3084402: WT zebrafish embryo (6-somite); Danio rerio 10x analysis of wild-type (TLAB) and MZoep zebrafish embryos at 6-somite stage	v2	GRCz10	release 82	Danio rerio embryos	161274652	38693	0.000628366	0.689	0.717	GSE112824	https://www.ncbi.nlm.nih.gov/pubmed/29700225
SRR8206317	4418	SRR8206317 GSM3477862: d10_Tet; Mus musculus; 10X single-cell RNASeq profiling of tumor-infiltrating CD8+ T-cells from B16-OVA mouse melanoma tumors	v2	mm10	mm10	Mus Musculus T cells	85992089	19464	0.000736963	0.795	0.704	GSE122675	https://www.ncbi.nlm.nih.gov/pubmed/30778252
EMTAB7320	4510	E-MTAB-7320 E-MTAB-7320 - Single-cell RNA-seq of mouse developing spinal cord	v2	mm10	mm10	Mus musculus spinal cord	335147976	74312	0.000991773	0.79	0.69	E-MTAB-7320	http://europepmc.org/abstract/MED/30846445
SRR7692543	5194	SRR8611943 GSM3618670: UW synchronized 300 min post bleach; Caenorhabditis elegans; A lineage-resolved molecular atlas of C. elegans embryogenesis at single cell resolution	v2	ws260	modified ws260	Caenorhabditis elegans	21574502	4153	0.000804538	0.776	0.796	GSE126954	https://www.biorxiv.org/content/10.1101/565549v2
SRR8639063	6614	SRR8639063 GSM3629848: 10x_osk_esc; Mus musculus; Resolving Cell Fate Decisions during Somatic Cell Reprogramming by Single-Cell RNA-seq	v2	mm10	mm10	Mouse ipsc with yamanaka factors	416437344	62963	0.000332909	0.833	0.659	GSE103221	https://www.ncbi.nlm.nih.gov/pubmed/30772174
SRR8327928	10396	SRR8327928 GSM3516947: Patient derived xenograft 110; Homo sapiens; Single cell RNA-seq of 25 thousand epithelial cells from xenografts of triple-negative breast cancers	v2	GRCh38	GRCh38	Homo sapien breast tumor	190094560	18285	0.000879837	0.604	0.539	GSE123926	https://www.ncbi.nlm.nih.gov/pubmed/30770823
hgmm10k_v3	11477	10k 1:1 Mixture of Fresh Frozen Human (HEK293T) and Mouse (NIH3T3) Cells (v3 chemistry)	v3	hg19&mm10	hg19&mm10	Homo sapien Mus musculus mixture	721180737	62837	0.000326981	0.662	0.583		https://support.10xgenomics.com/single-cell-gene-expression/datasets/3.0.0/hgmm_10k_v3
SRR8257100	11685	SRR8257100 GSM3490689: WT_rep1; Arabidopsis thaliana; Single-cell RNA-sequencing analysis of Arabidopsis roots	v2	ENSEMBL tair10	ENSEMBL tair10 (igenome)	Arabidopsis thaliana roots	189337914	16203	0.00039403	0.944	0.893	GSE123013	https://www.ncbi.nlm.nih.gov/pubmed/30718350
pbmc10k_v3	11692	10k PBMCs from a Healthy Donor (v3 chemistry)	v3	GRCh38	GRCh38	Homo sapien PBMC	638901019	54644	0.000338094	0.566	0.497		https://support.10xgenomics.com/single-cell-gene-expression/datasets/3.0.0/pbmc_10k_v3
neuron10k_v3	11790	10k Brain Cells from an E18 Mouse (v3 chemistry)	v3	mm10	mm10	Mus musculus brain	357111595	30289	0.000181099	0.65	0.57		https://support.10xgenomics.com/single-cell-gene-expression/datasets/3.0.0/neuron_10k_v
		GSE118614: 10 timepoints of mouse retinal development (v2 chemistry)											https://doi.org/10.1016/j.neuron.2019.04.010
	9364	E11	v2	mm10	mm10	Mus Musculus Retina	97465341	10408				SRR7699770		GSM3334484
	1610	E12	v2	mm10	mm10	Mus Musculus Retina	95248754	59160				SRR7699771		GSM3334485
	16154	E14_rep1	v2	mm10	mm10	Mus Musculus Retina	86144659	5332				SRR7699772	GSM3334484	GSM3334486
	10790	E14_rep2	v2	mm10	mm10	Mus Musculus Retina	102263838	9477				SRR7699773		GSM3334487
	5398	E16	v2	mm10	mm10	Mus Musculus Retina	34586172	6407				SRR7699774		GSM3334488
	11414	E18_rep2	v2	mm10	mm10	Mus Musculus Retina	205298710	17986				SRR7699775		GSM3334489
	11597	E18_rep3	v2	mm10	mm10	Mus Musculus Retina	159477757	13751				SRR7699776		GSM3334490
	9925	P0	v2	mm10	mm10	Mus Musculus Retina	117747312	11863				SRR7699777		GSM3334491
	1186	P2_rep2	v2	mm10	mm10	Mus Musculus Retina	135001188	113828				SRR7699778		GSM3334492
	9893	P2_rep3	v2	mm10	mm10	Mus Musculus Retina	135001188	13646				SRR7699779		GSM3334493
	6756	P5	v2	mm10	mm10	Mus Musculus Retina	89231606	13207				SRR7699780		GSM3334494
	8252	P8_rep1	v2	mm10	mm10	Mus Musculus Retina	119910081	14531				SRR7699781		GSM3334495
	3475	P8_rep2	v2	mm10	mm10	Mus Musculus Retina	146945353	42286				SRR7699782		GSM3334496
	8103	P14	v2	mm10	mm10	Mus Musculus Retina	42060389	5190				SRR7699783		GSM3334497
		La Manno RNA Velocity Human Embryo Forebrain	v2	GRCh38	GRCh38	Homo Sapien Embryo Forebrain	244560805					SRR6470906	https://doi.org/10.1038/s41586-018-0414-6
			v2	GRCh38	GRCh38	Homo Sapien Embryo Forebrain	260925608					SRR6470907
