## Supplementary Table 2 Time & Memory for "Modular and efficient pre-processing of single-cell RNA-seq"

### Sheet: Combined result
		Time (s)								Memory (Gb)				Disk (Gb)
ID	reads	kallisto | bustools	Cell Ranger	Alevin	STARsolo	Cell Ranger/kallisto|bustools	Alevin/kallisto|bustools	STARsolo/kallisto|bustools	word count	kallisto | bustools	Cell Ranger	Alevin	STARsolo	kallisto | bustools	Cell Ranger	Alevin	STARsolo
SRR8599150_v2	8860361	53.8048	1851.91	86.2981	151.287	34.419	1.60391	2.81177	34.2791	3.46314	24.6638	3.77955	27.2104	0.00271	17.9021	0.03107	0.91448
SRR8611943_v2	21574502	77.5407	2376.03	93.4737	208.436	30.6423	1.20548	2.68808	54.5309	3.29323	15.7777	2.12286	4.24807	0.40962	29.1615	0.1248	3.2645
SRR6998058_v2	37227612	116.851	4257.77	431.544	295.137	36.4376	3.69312	2.52576	109.639	3.48739	24.739	4.34168	27.2104	0.67854	76.2477	0.03871	12.3251
hgmm1k_v3	63105786	272.403	9669.64	355.41	482.127	35.4976	1.30472	1.7699	134.116	11.3896	31.2728	8.97462	55.5974	1.26187	113.153	0.45292	20.523
pbmc1k_v3	66601887	256.315	7959.09	786.269	561.117	31.052	3.06759	2.18917	140.734	11.195	27.1855	5.42034	30.5959	1.20305	108.46	0.09288	19.3383
hgmm1k_v2	75225120	193.509	8998.59	549.399	680.643	46.5022	2.83914	3.51737	161.474	7.26475	28.1058	9.61181	55.2048	1.78177	126.632	0.33243	25.1194
heart1k_v3	84512390	283.707	9475.27	537.871	537.52	33.3981	1.89587	1.89463	172.541	11.0896	24.707	4.78417	27.809	1.79852	136.185	0.12297	29.9817
SRR8206317_v2	85992089	180.788	9325.12	273.458	564.838	51.5803	1.51259	3.1243	159.647	3.54011	32.005	7.34271	27.4162	2.03254	154.106	0.15022	32.6028
heart1k_v2	88872840	285.194	7975.98	514.822	584.115	27.9668	1.80516	2.04813	179.25	3.48291	24.7246	4.28144	27.4162	2.04674	129.82	0.07273	29.7293
SRR8524760_v2	97106426	237.286	7589.69	697.495	663.892	31.9855	2.93947	2.79786	241.064	3.70412	27.2618	5.84377	30.203	1.95981	158.232	0.06318	32.4118
SRR7299563_v2	112176350	251.212	9727.8	348.312	655.953	38.7235	1.38653	2.61116	316.249	3.30427	18.9877	3.57659	18.3418	2.00766	181.705	0.07639	31.813
SRR8513910_v2	146617182	470.958	11258.5	550.082	1240.01	23.9055	1.16801	2.63295	460.894	3.29595	17.9387	2.36378	5.19281	3.93907	271.851	0.05721	41.4917
SRR6956073_v2	161274652	309	10494.6	432.457	863.767	33.9631	1.39953	2.79536	296.776	3.41204	15.7357	4.27846	10.201	3.295	199.786	0.15965	28.8848
SRR8257100_v2	189337914	621.322	16336.2	725.239	2089.12	26.2927	1.16725	3.36239	535.029	3.31149	15.4374	6.71902	4.6663	5.31913	330.09	0.44873	55.178
SRR8327928_v2	190094560	467.036	16455.7	1625.61	1460.78	35.2345	3.48069	3.12776	507.231	3.74834	27.2483	11.0689	30.2031	3.63948	328.364	0.23258	56.1686
EMTAB7320_v2	335147976	994.459	28917.4	2706.16	2342.18	29.0786	2.72124	2.35523	1199.88	3.5396	25.4378	9.78595	27.4162	8.22084	698.528	0.22775	128.819
neuron10k_v3	357111595	815.511	32274.1	2132.56	1782.14	39.5753	2.615	2.18531	757.44	11.0991	24.6933	14.2865	27.809	6.9922	577.877	0.55432	120.836
SRR8639063_v2	416437344	1012.98	31887	3177.28	2269.62	31.4784	3.13657	2.24054	913.894	3.66365	31.7042	16.4189	27.4162	10.5583	617.508	0.09408	134.746
pbmc10k_v3	638901019	1362.4	60076.9	6476.65	4034.88	44.0963	4.75385	2.9616	1396.96	11.2494	27.1957	16.8578	30.5959	11.2843	1022.07	0.51119	197.744
hgmm10k_v3	721180737	1620.34	77436.1	4286.46	4934.67	47.79	2.6454	3.04545	1587.6	11.461	28.0978	22.8327	55.5975	15.7364	1310.56	2.46911	252.274
									335147976	EMTAB7320_v2
									88872840	heart1k_v2
									84512390	heart1k_v3
									721180737	hgmm10k_v3
									75225120	hgmm1k_v2
									63105786	hgmm1k_v3
									357111595	neuron10k_v3
									638901019	pbmc10k_v3
									66601887	pbmc1k_v3
									161274652	SRR6956073_v2
									37227612	SRR6998058_v2
									112176350	SRR7299563_v2
									85992089	SRR8206317_v2
									189337914	SRR8257100_v2
									190094560	SRR8327928_v2
									146617182	SRR8513910_v2
									97106426	SRR8524760_v2
									8860361	SRR8599150_v2
									21574502	SRR8611943_v2
									416437344	SRR8639063_v2

### Sheet: kallisto bus
ID	s	h:m:s	max_rss	max_vms	max_uss	max_pss	io_in	io_out	mean_load
EMTAB7320_v2	858.422	00:14:18	3539.6	4050.52	3539.04	3539.05	42655.9	8303.46	0
heart1k_v2	248.428	00:04:08	3482.91	4050.52	3482.36	3482.37	7105.68	1812.71	0
heart1k_v3	148.763	00:02:28	3484.35	4050.52	3483.73	3483.74	5137.18	1659.21	0
hgmm10k_v3	1196.02	00:19:56	7334.77	7808.28	7334.24	7334.25	49292.7	15885.1	0
hgmm1k_v2	153.777	00:02:33	7264.75	7808.28	7264.14	7264.15	9413.05	1632.67	0
hgmm1k_v3	132.703	00:02:12	7259.55	7808.28	7259.21	7259.22	3330.27	1117.55	0
neuron10k_v3	572.659	00:09:32	3505.81	4050.52	3505.08	3505.09	22783.7	6997.77	0
pbmc10k_v3	1070.6	00:17:50	3749.18	4226.12	3748.51	3748.52	47508.4	11288	0
pbmc1k_v3	126.677	00:02:06	3666.96	4220.12	3666.62	3666.63	4058.87	1034.66	0
SRR6956073_v2	245.696	00:04:05	3412.04	3938.62	3411.36	3411.36	11680.2	3159.89	0
SRR6998058_v2	95.8365	00:01:35	3487.39	4050.52	3486.92	3486.93	3273.41	687.82	0
SRR7299563_v2	213.766	00:03:33	1815.39	2355.86	1814.84	1814.85	10125.2	1869.13	0
SRR8206317_v2	136.25	00:02:16	3540.11	4066.43	3539.9	3539.91	5386.24	2119.79	0
SRR8257100_v2	480.615	00:08:00	1781.16	2352.03	1780.57	1780.58	19537.2	5290.89	0
SRR8327928_v2	391.408	00:06:31	3748.34	4220.12	3747.61	3747.62	17747.7	3559.34	0
SRR8513910_v2	413.51	00:06:53	1713.27	2297.34	1712.62	1712.63	16641.9	4074.72	0
SRR8524760_v2	199.009	00:03:19	3704.12	4220.12	3703.4	3703.41	7337.15	2161.09	0
SRR8599150_v2	37.1422	00:00:37	3463.14	4050.52	3462.59	3462.6	194.32	10.45	0
SRR8611943_v2	53.7781	00:00:53	979.66	1518.8	979.09	979.09	1975.78	432.77	0
SRR8639063_v2	843.477	00:14:03	3663.65	4126.76	3663	3663.01	23744.5	10624.4	0

### Sheet: bustools
ID	s	h:m:s	max_rss	max_vms	max_uss	max_pss	io_in	io_out	mean_load
EMTAB7320_v2	136.037	00:02:16	3402.21	3615.22	3396.6	3397.58	0	5496.09	0
heart1k_v2	36.7667	00:00:36	3398.8	3610.22	3393.3	3394.31	26.35	0	0
heart1k_v3	134.944	00:02:14	11089.6	11941.2	11084.1	11085.1	110.16	0	0
hgmm10k_v3	424.324	00:07:04	11461	12328.5	11455.4	11456.4	0	14864.6	0
hgmm1k_v2	39.7316	00:00:39	3695.98	3930.19	3690.35	3691.33	18.08	0	0
hgmm1k_v3	139.7	00:02:19	11389.6	12261.5	11384.1	11385.1	0	1241.09	0
neuron10k_v3	242.853	00:04:02	11099.1	11949.8	11093.5	11094.5	0	5979.4	0
pbmc10k_v3	291.798	00:04:51	11249.4	12101	11243.7	11244.7	6.42	8954.3	0
pbmc1k_v3	129.638	00:02:09	11195	12051.8	11189.5	11190.5	0	0	0
SRR6956073_v2	63.3048	00:01:03	3332.53	3546.59	3327.11	3328.09	2.57	2121.86	0
SRR6998058_v2	21.0143	00:00:21	3429.16	3664.39	3443.73	3444.7	0	0	0
SRR7299563_v2	37.4456	00:00:37	3304.27	3514.49	3298.68	3299.66	1.81	0	0
SRR8206317_v2	44.5386	00:00:44	3398.54	3611.7	3392.9	3393.88	0	0	0
SRR8257100_v2	140.706	00:02:20	3311.49	3520.73	3305.8	3306.76	1.21	5519.3	0
SRR8327928_v2	75.628	00:01:15	3519.36	3738.15	3513.8	3514.78	0	2864.84	0
SRR8513910_v2	57.448	00:00:57	3295.95	3505.03	3290.45	3291.39	0.79	519.1	0
SRR8524760_v2	38.2764	00:00:38	3494.82	3717.39	3489.41	3490.33	0	0	0
SRR8599150_v2	16.6626	00:00:16	3387.04	3603.25	3381.63	3382.58	0	119.02	0
SRR8611943_v2	23.7626	00:00:23	3293.23	3503.46	3287.84	3288.78	0.8	0.01	0
SRR8639063_v2	169.503	00:02:49	3407.93	3620.37	3402.42	3403.4	0	8321.58	0

### Sheet: Cell Ranger
ID	s	h:m:s	max_rss	max_vms	max_uss	max_pss	io_in	io_out	mean_load
EMTAB7320_v2	28917.4	08:01:57	25437.8	31199	25329.7	25350.8	15056.1	698528	0
heart1k_v2	7975.98	02:12:55	24724.6	29888.2	24660.5	24665.1	7537.35	129820	0
heart1k_v3	9475.27	02:37:55	24707	31670.8	24644	24648.6	7316	136185	0
hgmm10k_v3	77436.1	21:30:36	28097.8	36840.6	28032	28057.4	171369	1.31056e+06	0
hgmm1k_v2	8998.59	02:29:58	28105.8	33555.8	28041.4	28046.3	23531.2	126632	0
hgmm1k_v3	9669.64	02:41:09	31272.8	42778	31055.6	31073.7	7689.91	113153	0
neuron10k_v3	32274.1	08:57:54	24693.3	32657	24628.2	24639	63354.9	577877	0
pbmc10k_v3	60076.9	16:41:16	27195.7	33254.4	27131.4	27145.3	211957	1.02207e+06	0
pbmc1k_v3	7959.09	02:12:39	27185.5	32235.2	27122.2	27138.1	22109.7	108460	0
SRR6956073_v2	10494.6	02:54:54	15735.7	22263.9	15625.7	15633.5	3.25	199786	0
SRR6998058_v2	4257.77	01:10:57	24739	29697.4	24674.8	24683.3	14403.8	76247.7	0
SRR7299563_v2	9727.8	02:42:07	18987.7	24647.5	18925	18934.3	37.64	181705	0
SRR8206317_v2	9325.12	02:35:25	32005	38304.3	31895.9	31904.4	1590.35	154106	0
SRR8257100_v2	16336.2	04:32:16	15437.4	21939.6	15327.4	15348.2	12108	330090	0
SRR8327928_v2	16455.7	04:34:15	27248.3	32275.3	27186.3	27192.5	37950.7	328364	0
SRR8513910_v2	11258.5	03:07:38	17938.7	24000.1	17828	17845.5	19884	271851	0
SRR8524760_v2	7589.69	02:06:29	27261.8	32314.6	27200.7	27226	11112.1	158232	0
SRR8599150_v2	1851.91	00:30:51	24663.8	29055.8	24598.5	24612.8	3799.61	17902.1	0
SRR8611943_v2	2376.03	00:39:36	15777.7	21602.9	15669.7	15690.1	2080.64	29161.5	0
SRR8639063_v2	31887	08:51:26	31704.2	37957	31594.6	31619.2	46515.8	617508	0

### Sheet: Alevin
ID	s	h:m:s	max_rss	max_vms	max_uss	max_pss	io_in	io_out	mean_load
EMTAB7320_v2	2706.16	00:45:06	9785.95	13537.7	9783.64	9783.7	42655.8	45.63	0
heart1k_v2	514.822	00:08:34	4281.44	6770.19	4279.2	4279.26	8444.6	2.76	0
heart1k_v3	537.871	00:08:57	4784.17	7346.19	4781.91	4781.97	5546.89	7.75	0
hgmm10k_v3	4286.46	01:11:26	22832.7	33186.7	22830.5	22830.5	49379.2	127.15	0
hgmm1k_v2	549.399	00:09:09	9611.81	14010.2	9609.56	9609.62	11235.2	14.88	0
hgmm1k_v3	355.41	00:05:55	8974.62	13719.2	8972.36	8972.42	4231.46	10.53	0
neuron10k_v3	2132.56	00:35:32	14286.5	19573.7	14284.3	14284.3	23345.8	105.66	0
pbmc10k_v3	6476.65	01:47:56	16857.8	29426.7	16855.6	16855.6	48314.4	100.73	0
pbmc1k_v3	786.269	00:13:06	5420.34	8953.18	5418.1	5418.16	4805.45	5.86	0
SRR6956073_v2	432.457	00:07:12	4278.46	5953.69	4276.2	4276.25	12701.8	1.24	0
SRR6998058_v2	431.544	00:07:11	4341.68	7479.68	4338.78	4338.83	4164.39	0.01	0
SRR7299563_v2	348.312	00:05:48	3576.59	5101.18	3574.27	3574.33	11024.4	16.88	0
SRR8206317_v2	273.458	00:04:33	7342.71	10348.7	7340.43	7340.48	5386.05	40.46	0
SRR8257100_v2	725.239	00:12:05	6719.02	8067.18	6716.78	6716.83	20150.1	39.21	0
SRR8327928_v2	1625.61	00:27:05	11068.9	15242.7	11066.6	11066.7	18253.4	74.44	0
SRR8513910_v2	550.082	00:09:10	2363.78	3653.18	2361.52	2361.57	17120.2	0.01	0
SRR8524760_v2	697.495	00:11:37	5843.77	8956.68	5841.54	5841.59	7932.86	11.91	0
SRR8599150_v2	86.2981	00:01:26	3779.55	6168.19	3777.31	3777.36	903.97	5.8	0
SRR8611943_v2	93.4737	00:01:33	2122.86	3045.18	2120.62	2120.67	2265.09	0.01	0
SRR8639063_v2	3177.28	00:52:57	16418.9	19811.2	16416.7	16416.8	24190.2	94.21	0

### Sheet: STARsolo
ID	s	h:m:s	max_rss	max_vms	max_uss	max_pss	io_in	io_out	mean_load
EMTAB7320_v2	2342.18	00:39:02	27416.2	28106.4	27410.8	27410.9	25494.9	128819	0
heart1k_v2	584.115	00:09:44	27416.2	28106.4	27410.7	27410.8	0	29729.3	0
heart1k_v3	537.52	00:08:57	27809	28504.1	27802.3	27803	0.32	29981.7	0
hgmm10k_v3	4934.67	01:22:14	55597.5	56292.6	55592	55592.1	44691.6	252274	0
hgmm1k_v2	680.643	00:11:20	55204.8	55895	55199.3	55199.4	53052.9	25119.4	0
hgmm1k_v3	482.127	00:08:02	55597.4	56292.6	55590.8	55591.5	0	20523	0
neuron10k_v3	1782.14	00:29:42	27809	28504.1	27803.5	27803.6	25480.4	120836	0
pbmc10k_v3	4034.88	01:07:14	30595.9	31291	30590.4	30590.5	50693.3	197744	0
pbmc1k_v3	561.117	00:09:21	30595.9	31291	30590.4	30590.5	28157.2	19338.3	0
SRR6956073_v2	863.767	00:14:23	10201	10891.2	10194.4	10194.9	0	28884.8	0
SRR6998058_v2	295.137	00:04:55	27210.4	28080.7	27204.9	27205	0.07	12325.1	0
SRR7299563_v2	655.953	00:10:55	18341.8	19032	18336.3	18336.4	16438.6	31813	0
SRR8206317_v2	564.838	00:09:24	27416.2	28106.4	27410.7	27410.8	0	32602.8	0
SRR8257100_v2	2089.12	00:34:49	4666.3	5356.57	4659.62	4660.19	2783.32	55178	0
SRR8327928_v2	1460.78	00:24:20	30203.1	30893.3	30197.6	30197.7	28292	56168.6	0
SRR8513910_v2	1240.01	00:20:40	5192.81	5883.02	5187.33	5187.44	3325.38	41491.7	0
SRR8524760_v2	663.892	00:11:03	30203	30893.3	30196.4	30197	28290.4	32411.8	0
SRR8599150_v2	151.287	00:02:31	27210.4	28080.7	27204.2	27204.7	0	914.48	0
SRR8611943_v2	208.436	00:03:28	4248.07	5118.41	4241.85	4242.33	2584.66	3264.5	0
SRR8639063_v2	2269.62	00:37:49	27416.2	28106.4	27410.7	27410.8	15.16	134746	0

### Sheet: word count
ID	s	h:m:s	max_rss	max_vms	max_uss	max_pss	io_in	io_out	mean_load
EMTAB7320_v2	1199.88	00:19:59	2.98	220.73	0.73	0.76	42290	78.77	0
heart1k_v2	179.25	00:02:59	2.98	220.73	0.73	0.75	5366.95	0	0
heart1k_v3	172.541	00:02:52	2.99	220.73	0.73	0.76	5380.52	0	0
hgmm10k_v3	1587.6	00:26:27	3.02	220.73	0.73	0.76	49111.5	535.31	0
hgmm1k_v2	161.474	00:02:41	2.99	220.73	0.73	0.76	4230.79	11.63	0
hgmm1k_v3	134.116	00:02:14	2.98	220.73	0.73	0.76	3393.29	5.5	0
neuron10k_v3	757.44	00:12:37	2.99	220.73	0.73	0.76	22771.3	11.06	0
pbmc10k_v3	1396.96	00:23:16	3.02	220.73	0.73	0.76	44169.2	33.5	0
pbmc1k_v3	140.734	00:02:20	2.98	220.73	0.7	0.74	4683.15	0	0
SRR6956073_v2	296.776	00:04:56	2.99	220.74	0.73	0.76	10730.4	0	0
SRR6998058_v2	109.639	00:01:49	2.99	220.73	0.73	0.76	4056.5	0	0
SRR7299563_v2	316.249	00:05:16	3.02	220.73	0.73	0.76	9107.52	0	0
SRR8206317_v2	159.647	00:02:39	2.98	220.73	0.68	0.73	4575.21	54.92	0
SRR8257100_v2	535.029	00:08:55	2.98	220.73	0.73	0.76	18804.9	0	0
SRR8327928_v2	507.231	00:08:27	3	220.73	0.74	0.77	17895.5	13.7	0
SRR8513910_v2	460.894	00:07:40	3	220.73	0.73	0.75	15280.5	0	0
SRR8524760_v2	241.064	00:04:01	3	220.73	0.74	0.77	6857.86	43.44	0
SRR8599150_v2	34.2791	00:00:34	2.98	220.73	0.7	0.74	468.07	0	0
SRR8611943_v2	54.5309	00:00:54	2.99	220.73	0.71	0.75	1318.33	0	0
SRR8639063_v2	913.894	00:15:13	3.01	220.73	0.73	0.76	23384	55.84	0
